# Efficacy of Centers of Biomedical Research Excellence (CoBRE) Grants to Build Research Capacity in Underrepresented States

**DOI:** 10.1101/2023.08.02.551624

**Authors:** Michael D. Schaller

## Abstract

Federal funding for research has immediate and long-term economic impact. Since federal research funding is regionally concentrated and not geographically distributed, the benefits are not fully realized in some regions of the country. The Established (previously Experimental) Program to Stimulate Competitive Research (EPSCoR) programs at several agencies, e.g. the National Science Foundation, and the Institutional Development Award (IDeA) program at the National Institutes of Health were created to increase competitiveness for funding in states with historically low levels of federal funding. The Centers of Biomedical Research Excellence (CoBRE) award program is a component of the IDeA program. The CoBRE grants support research core facilities to develop research infrastructure. These grants also support the research projects of junior investigators, under the guidance of mentoring teams of senior investigators, to develop human resources at these institutions. Few studies have assessed the effectiveness of these programs. This study examines the investment and outcomes of the CoBRE grants from 2000 through 2022. The maturation of junior investigators into independently funded principal investigators is comparable to other mentoring programs supported by NIH. The investment in research cores resulted in substantial research productivity, measured by publications. Despite the successes of individual investigators and increase research infrastructure and productivity, the geographic distribution of federal and NIH research dollars has not changed. These results will be informative in consideration of policies designed to enhance the geographic distribution of federal research dollars.
