## Supplemental Table 1 for "Efficacy of Centers of Biomedical Research Excellence (CoBRE) Grants to Build Research Capacity in Underrepresented States"

### Sheet: Sheet1
State	Institution	CoBRE Title	Active Years	Core Title	Phase
Alaska	University of Alaska Fairbanks	Building a Center of Biomedical Research Excellence	2001 - 2017	Center for Alaska Native Health Research (CANHR) Cultural Behavioral Core: Obesity, Diabetes, CVD	Phase I/Phase II
				CANHR Epidemiology & Bioinformatics Core	Phase I/Phase II
				CANHR Genetics Core	Phase I
				CANHR Knowledge Application & Dissemination (KAD) Core	Phase I
				Biological Specimens and Genetics Core	Phase II
				CANHR Epidemiology & Biostatistics Core	Phase II
				Culture and Intervention Core	Phase II
				Nutrition and Physical Activity Core	Phase II/Phase III
				Community Engagement & Clinical Support (CECS) Core	Phase III
				Experimental Design, Biostatistics & Data Services (EBD) Core	Phase III
		Mammalian Hibernation Research- A Path Towards a Center for Transformative Research in Metabolism	2019 -	Health and Metabolism Research Core	Phase I
				Microbiome Research Core	Phase I
Arkansas	Arkansas Children's Hospital Res Inst	Center for Childhood Obesity Prevention	2016 -	Biostatistics and Informatics Support Core	Phase I
				Metabolism Core	Phase I
				Biostatistics Core	Phase II
				Community Engagement Core	Phase II
				Metabolism and Bioenergetics Core	Phase II
		Center for Translational Pediatric Research (CTPR)	2017 -	Genomics Core	Phase I
				Proteomics Core	Phase I
				Systems Biology Bioinformatics Core	Phase I
				Proteogenomics Core	Phase II
	Univ of Arkansas for Med Scis	Center for Translational Neuroscience	2004 - 2019	Experimental Core	Phase I/Phase II
				Community Based Research and Education (CoBRE) Core Facility	Phase I/Phase II
				Animal Electrophysiology and Imaging Core	Phase III
				Human Electrophysiology Core	Phase III
				Telemedicine Core	Phase III
		Microbial Pathogenesis and Host Inflammatory Responses	2012 -	Research Core	Phase I
				Research and Technical Advancement	Phase II
				Flow Cytometry Core	Phase III
				Microscopy and Cellular Imaging Core	Phase III
				Molecular Biology Core	Phase III
		Center for Studies of Host Response to Cancer Therapy	2015 -	Cellular and Molecular Analytic Core	Phase I
				Irradiation and Animal Core	Phase I/Phase II
				Cellular and Molecular Toxicology Core	Phase II
		Center for Musculoskeletal Disease Research (CMDR)	2018 -	Bioinformatics	Phase I
				Genetic Models	Phase I
				Bone Histology and Imaging	Phase I
	University of Arkansas at Fayetteville	Center for Protein Structure and Function	2000 - 2015	Core Facilities	Phase I/Phase II
				Chemical Synthesis Core Facility	Phase III
				Mass Spectrometry Core Facility	Phase III
				Large-Scale Protein and Peptide Production Core Facility	Phase III
				Protein NMR Spectroscopy Core Facility	Phase III
				Protein X-Ray Crystallography Core Facility	Phase III
		Arkansas Integrative Metabolic Research Center	2021 -	Bioenergetics Core	Phase I
				Imaging & Spectroscopy Core	Phase I
				Data Science Core	Phase I
Delaware	Alfred I. Du Pont Hosp for Children	Center for Pediatric Research (CPR)	2004 - 2020	Cell Science Core	Phase I/Phase II
				Clinical Research Services Core	Phase I/Phase II
				Bioinformatics Core	Phase II
				Biomolecular Core	Phase II
				Center for Pediatric Research Laboratory Services Core	Phase III
		The Delaware Comprehensive Sickle Cell Research Center	2014 -	Clinical and Data Management Core	Phase I
				Clinical Research and Data Informatics Core	Phase II
		Research Expanding Access to Child Health (REACH)	2022 -
	Delaware State University	The Delaware Center for Neuroscience Research	2012 -	Biomedical and Brain Imaging Core	Phase II/Phase III
				Vivarium Core	Phase II/Phase III
				Cell Electrophysiology Core	Phase III
	University of Delaware	CoBRE on Membrane Protein Production and Characterization	2000 - 2015	Core Infrastructure: Protein Production	Phase I
				Core Infrastructure: Protein/Network Computer	Phase II
				Core Infrastructure: Shared Facilities	Phase II
				Structural Biology Core	Phase III
				Co-Funded Instrumentation Core	Phase III
				Protein Production and Biophysical Characterization Core	Phase III
		Design of Hierarchical Recognition Motifs	2002 - 2019	Computational Core	Phase III
				Mass Spectrometry and Surface Characterization Core	Phase III
				Microcopy and Mechanical Testing Core	Phase III
				Nuclear Magnetic Resonance Core	Phase III
		Osteoarthritis: Prevention and Treatment	2002 - 2017	Core--Osteoarthritis: Prevention and Treatment	Phase I
				Clinical Research Core	Phase III
				Cytomechanics Core	Phase III
				Patient-Specific Modeling Core	Phase III
		Discovery of Chemical Probes and Therapeutic Leads	2014 -	Analytical Core	Phase II
				Synthesis Core	Phase II
		Center of Biomedical Research Excellence in Cardiovascular Health	2016 -	Research Core	Phase I/Phase II
		Delaware Center for Musculoskeletal Research	2021 -	Multiscale Assessments Research Core	Phase I
Hawaii	Kuakini Medical Center	Center for Translational Research on Aging	2019 -	Clinical and Translational Core	Phase I
	University of Hawaii at Manoa	CoBRE: Center for Cardiovascular Research	2001 - 2017	Technical Support Core	Phase I/Phase II
				Rodent Phenotyping Core & Other Technical Cores	Phase II
				Genomics Core	Phase III
				Histopathology Core	Phase III
				Mouse Physiology Core	Phase III
		Pacific Center for Emerging Infectious Diseases Research	2003 - 2020	Technical Support Core	Phase I/Phase II
				ASL-3/BSL-3 Biocontainment Core	Phase II/Phase III
				Bioinformatics Core	Phase II/Phase III
				Molecular and Cellular Immunology Core	Phase II/Phase III
		Institute for Biogenesis Research: CoBRE	2008 -	Transgenic Animal Core	Phase I
				Transgenic Mouse, ICSI and IVF Core	Phase II/Phase III
				Molecular and Cellular Immunology Core	Phase III
		CoBRE-Diabetes	2017 -	Resource Core	Phase I
		Integrative Center for Environmental Microbiomes and Human Health	2018 -	Microscopy Imaging Center for Research through Observation (MICRO)	Phase I
				Insectary for Scientific Training and Advances in Research (InSTAR)	Phase I
				Microbial Genomics and Analytical Laboratory (M-GAL)	Phase I
		Integrative Center for Precision Nutrition and Human Health	2021 -	Community Engagement and Outreach Core	Phase I
				Consortium of Research Advancement Facilities and Training	Phase I
Idaho	Boise State University	Center of Biomedical Research Excellence in Matrix Biology	2014 -	Biomolecular Research Core	Phase I/Phase II
				Vivarium Core	Phase I/Phase II
	Idaho Veterans Research/Education Foundation	Idaho Biomedical Research Collaborative in Emerging/Reemerging Infectious Disease	2016 -	Histology/Pathology/Imaging Core Facility	Phase I
	University of Idaho	Molecular & Cellular Basis of Host-Pathogen Interactions	2000 - 2010
		Center for Research on Evolutionary Processes	2002 - 2018	Bioinformatics Core Facility	Phase I/Phase II
				Molecular Biology Core Facility	Phase I/Phase II
				Structural Biology Core Facility	Phase I/Phase II
				DNA Sequence Analysis Core Facility	Phase II
				Computational Resources Core (CRC)	Phase III
				Genomics Resources Core (GRC)	Phase III
		Center for Modeling Complex Interactions	2015 -	Modeling Core	Phase I/Phase II
Kansas	Kansas State University	Epithelial Function in Health and Disease	2002 - 2012	Confocal Microfluorometry & Microscopy Core	Phase I/Phase II
				Epithelial Electrophysiology Core	Phase I/Phase II
				Molecular Biology Support Core	Phase I
				Molecular Biology and Biochemistry Support Core	Phase II
		Cognitive and Neurobiological Approaches to Plasticity (C-NAP) Center	2017 -	Behavioral Neuroscience Research Core	Phase I/Phase II
				Driving Simulator Research Core	Phase I
				Neuroinformatics Core	Phase I/Phase II
				Cognitive Neuroscience Core	Phase II
		Center on Emerging and Zoonotic Infectious Diseases	2020 -	Animal Model/Pathology Core	Phase I
				Molecular and Cellular Biology Core	Phase I
	University of Kansas Lawrence	Center for Cancer Experimental Therapeutics	2000 - 2015	High Throughput Screening & Target Identification	Phase I/Phase II/Phase III
				Medicinal Chemistry	Phase I/Phase II/Phase III
		Protein Structure and Function	2002 - 2019	Protein Structure Laboratory	Phase I/Phase II/Phase III
				Protein Chemistry and Analysis Laboratory/Protein Purification Group	Phase I/Phase II/Phase III
				Biomolecular NMR Laboratory	Phase II/Phase III
		Molecular Analysis of Disease Pathways	2012 -	Genetics and Model Organisms Core	Phase I
				Microfabrication and Microfluidics Core	Phase I/Phase II
				Synthetic Molecular Probes for In Vivo Imaging Core	Phase I
				Genome Sequencing	Phase II/Phase III
				Synthetic Chemical Biology	Phase II/Phase III
		Chemical Biology of Infectious Disease	2016 -	Infectious Disease Assay Development	Phase I/Phase II
				Computational Chemical Biology	Phase I/Phase II
				Medicinal Chemistry	Phase I
				Synthetic Chemical Biology Core	Phase II
	University of Kansas Medical Center	Novel Approaches for the Control of Microbial Pathogens	2001 - 2017	Fermentation & Screening Core	Phase I/Phase II
				Xray Crystallography	Phase I/Phase II
				Flow Cytometry Core	Phase II/Phase III
				Luminex Core	Phase II
				Signal Transduction Core	Phase II
		Nuclear Receptors in Liver Health and Disease	2006 - 2021	Molecular Biology Core	Phase I/Phase II
				Null-Mouse Core	Phase I/Phase II
				Histology/Phenotyping Core	Phase I/Phase II
				Analytical Core	Phase I/Phase II/Phase III
				Liver Cell Isolation Core	Phase III
		Molecular Regulation of Cell Development and Differentiation	2007 - 2022	High Resolution Imaging Core	Phase I/Phase II
				Molecular Biology Core	Phase I
				Transgenic & Genotyping/Gene-Targeting Core	Phase I
				Molecular Profiling Core	Phase II
				Genomics Core	Phase III
				Imaging & EMRL Core	Phase III
		The Kansas Institute for Precision Medicine	2019 -	Biobanking and Biomarker Validation (BBV) Core	Phase I
				Biomedical Engineering Core	Phase I
				Quantitative 'Omics Core	Phase I
		Kansas Center for Metabolism and Obesity REsearch (KC-MORE)	2022 -	Cells, Tissues, Bioanalysis and Biostatistics Core	Phase I
				Human Energy Balance Core	Phase I
				Metabolism Core	Phase I
Kentucky	University of Kentucky	Center of Biomedical Research Excellence in Women's Health	2000 - 2010
		Center for the Biologic Basis of Oral/Systemic Disease (CBBOSD)	2004 - 2019	Bioinformatics & Biostatistics Core	Phase I/Phase II
				CTDL Laboratory Core	Phase III
				DDKCRC Clinical Core	Phase III
		CoBRE Molecular Basis of Human Disease	2004 - 2019	Imaging Core	Phase I/Phase II
				Proteomics Core	Phase I/Phase II
				Tissue Culture & Protein Production Core	Phase I/Phase II
				Antibody Production and Mouse Genotyping Core	Phase I/Phase II
				Organic Synthesis Core	Phase I/Phase II/Phase III
				Protein Analytical Core	Phase II
				Genetic Technologies Core	Phase III
				Protein Core	Phase III
		Center of Research in Obesity and Cardiovascular Disease	2008 -	Analytical Core	Phase I/Phase II/Phase III
				Pathology And Metabolic Research Core	Phase I/Phase II/Phase III
				Physiologic Core	Phase II
				Energy Balance and Body Composition Core	Phase III
		University of Kentucky Center for Cancer and Metabolism	2017 -	Metabolism Core	Phase I/Phase II
				Imaging Core	Phase I/Phase II
		Center of Biomedical Research Excellence in Pharmaceutical Research and Innovation	2020 -	Computational Core	Phase I
				Translational Core	Phase I
	University of Louisville	Mechanisms of Plasticity and Repair after SCI	2000 - 2016	Cell Culture & Molecular Core	Phase I/Phase II
				Surgical Core	Phase I/Phase II
				Behav & Electrophys Core	Phase I/Phase II
				Microscopy Core	Phase I/Phase II
		Molecular Determinants of Developmental Defects	2002 - 2013
		Center of Biomedical Research Excellence	2003 -	Microarray Facility	Phase I/Phase II/Phase III
				Molecular Modeling Facility	Phase I/Phase II/Phase III
				NMR & Protein Purification Facilities	Phase I/Phase II
				Proteomics Facility	Phase I/Phase II
				Biophysical Facility	Phase II
				Animal Model Core	Phase III
				NMR and Metabolomics Core	Phase III
		Center of Excellence in Diabetes and Obesity Research	2008 -	Flow Cytometry Core	Phase I/Phase II/Phase III
				Pathology and Bio-analytics Core	Phase I/Phase II/Phase III
				Animal Models and Phenotyping Core	Phase I/Phase II/Phase III
				Imaging and Physiology Core	Phase I/Phase II/Phase III
		Hepatobiology and Toxicology CoBRE	2016 -	Analytical Core/Bioanalyical Core	Phase I/Phase II
				Animal Model and Biorepository Core	Phase I/Phase II
				OMICs Core	Phase I/Phase II
		Functional Microbiomics; Inflammation and Pathogenicity	2018 -	Functional Microbiomics Core	Phase I
		Center for Cancer Immunology and Immunotherapy (CCII)	2020 -	Functional Immunomics Core	Phase I
Louisiana	Louisiana State Univ A&M College Baton Rouge	Center for Experimental Infectious Disease Research	2004 - 2019	Molecular Biology Core	Phase I
				Non-Human Primate Core	Phase I/Phase II
				Molecular Immunopathology Core	Phase II/Phase III
				GeneLab Core	Phase III
				Protein Core	Phase III
		Center for Lung Biology and Disease	2019 -	Molecular Biology	Phase I
				Pulmonary Immunopathology	Phase I
		Center for Pre-Clinical Cancer Research	2021 -	Molecular Biology and Immunopathology Core	Phase I
				Pre-Clinical Evaluation Core	Phase I
	Louisiana State Univ HSC Shreveport	CoBRE:Center for Molecular and Tumor Virology	2003 - 2019	Cell Culture & Molecular Analysis Core/Molecular Analysis Core	Phase I/Phase II
		Center for Redox Biology and Cardiovascular Disease	2018 -	Animal Models & Histology Core	Phase I
				Redox Molecular Signaling Core	Phase I
		Center for Applied Immunology and Pathological Processes	2021 -	Modeling Core	Phase I
				Immunophenotyping	Phase I
	LSU Health Sciences Center	Mentoring Neuroscience in Louisiana: A Biomedical Program to Enhance Neuroscience	2002 - 2017	Confocal Imaging Core Resource Module: Laser-Scanning Microscope	Phase I/Phase II
				Molecul Neurobiol Core Resource Module: Transgenic Knockout Animals	Phase I/Phase II
				Neurochem of Lipid Messengers Core Resource Module: Radiochem Tech	Phase I/Phase II
				Biostatistics and Data Management Core Facility	Phase II
				Cell Biology and Tissue Culture Core Resource Module	Phase II
				Computational Neuroscience Core Facility	Phase II
				Imaging Core Resource Module	Phase II
				Lipidomic Core Resource Module	Phase II
				Computational Core	Phase III
				Imaging Core	Phase III
				Mediator Lipidomics Core	Phase III
				Multiphoton Confocal	Phase III
		Mentoring in Cardiovascular Biology	2003 - 2019	Cardiac & Vascular Function Core	Phase I/Phase II/Phase III
				Histology Core	Phase I
				Cell & Molecular Core	Phase I/Phase II/Phase III
				Imaging and Histology Core	Phase II/Phase III
		Mentoring Oral Health Research in Louisiana	2004 - 2009	Biomedical Equipment Core	Phase I
				Statistical Core	Phase I
		Mentoring Translational Researchers in Louisiana	2005 - 2020	Immunology & Cell Analysis	Phase I/Phase II
				Statistics Core	Phase I/Phase II
				Microarray & Sequencing Core	Phase I
				Proteomics	Phase I/Phase II
				Imaging Core	Phase I/Phase II
				Genomics/Illumina	Phase II
				Bioinformatics/Biostatistics	Phase II
				Cellular Immunology and Immune Metabolism Core	Phase III
				Molecular Histopathology and Analytical Microscopy	Phase III
				Translational Genomics Core	Phase III
		Center for Translational Viral Oncology (CTVO)	2017 -	Biostatistics/Bioinformatics Core (BBC)	Phase I/Phase II
				Cell Immunology and Metabolism Core (CIMC)	Phase I/Phase II
				HIV Clinical Tumor Biorepository (HTCB) Core	Phase I/Phase II
				Molecular Histopathology Analytical Microscopy Core (MHAM)	Phase I/Phase II
				Translational Genomics Core (TGC)	Phase I/Phase II
	LSU Pennington Biomedical Research Center	Mentoring Obesity and Diabetes Research in Louisiana	2006 - 2021	Cell Biology & Bioimaging Core	Phase I/Phase III
				Genomics Core	Phase I/Phase III
				Transgenics Core	Phase III
		Metabolic Basis of Disease	2020 -	Preclinical	Phase I
				Molecular Mechanisms	Phase I
	Tulane University of Louisiana	Tulane CoBRE in Hypertension and Renal Biology	2002 - 2017	Technology & Instrumentation Core	Phase I/Phase II
				Transgenic & Gene-Targeted Animal Core	Phase I/Phase II/Phase III
				Molecular, Imaging And Analytic Core	Phase II/Phase III
				Mouse Phenotyping Research Core	Phase III
				Clinical/Translational Core	Phase III
		Mentoring a Cancer Genetics Program	2004 - 2014	Cell Assay Core	Phase I/Phase II
		Mentoring Research Excellence in Aging and Regenerative Medicine	2012 -	Biostatistics & Genomics Core	Phase I/Phase II
				Genomics, Bioinformatics, and Molecular Imaging Core	Phase III
		Tulane CoBRE for Clinical and Translational Research in Cardiometabolic Diseases	2016 -	Clinical Research Core	Phase I
				Bioinformatics and Biostatistics Core	Phase II
				Clinical Research and Community Engagement Core	Phase II
				Molecular Detection and Diagnostics Core	Phase II
Maine	Mainehealth/Maine Medical Center	Center of Biomedical Research Excellence in Angiogenesis/CoBRE In Vascular Biology	2000 - 2016	Molecular Genetics Core: Transgenic Lines, Cryopreservation	Phase I/Phase II
				Structural Biology Core: Post Translational Modification	Phase I
				Protein, Nucleic Acid Analysis and Cell Imaging	Phase II
				Mouse Transgenic and Magnetic Resonance Imaging Core	Phase II
				Cell Culture and Viral Vector Core	Phase II
	Mainehealth	CoBRE in Stem Cell Biology and Regenerative Medicine	2003 - 2018	Adult Human Stem Cell Isolation & Characterization/Cell Separation & Analysis Core	Phase I
				Histopathology Core	Phase I/Phase II/Phase III
				Bioinformatics Core & Genomics Core	Phase I/Phase II
				Progenitor Cell Analysis Core	Phase II/Phase III
				FACS and ES Cell Core	Phase II
				Molecular Phenotyping Core	Phase III
				Physiology Core	Phase III
		Mesenchymal and Neural Regulation of Metabolic Networks	2017 -	Proteomics and Lipidomics Core	Phase I
				Histopathology and Histomorphometry Core	Phase I
				Physiology Core for the Mesenchymal and Neural Regulation of Metabolic Networks (PC-MN)	Phase I
		Center of Biomedical Research Excellence in Acute Care Research and Rural Disparities	2021 -	Community Engagement, Bioethics and Outreach Core	Phase I
	Mount Desert Island Biological Lab	Comparative Biology of Tissue Repair; Regeneration and Aging	2013 -	Comparative Animal Models Core	Phase I/Phase II
				Comparative Functional Genomics Core	Phase I/Phase II
	University of New England	Interdisciplinary Center of Excellence for the Study of Pain and Sensory Function	2012 -	Behavior Core	Phase I/Phase II/Phase III
				Imaging Core	Phase I
				Histology and Imaging Core	Phase II/Phase III
Mississippi	Mississippi State University	Pesticide Toxicity to the Nervous and Endocrine Systems	2002 - 2007	Animal Sub-Core	Phase I
				Biostatistics Sub-Core	Phase I
				Analytical Chemistry Facility	Phase I
				Imaging Facility	Phase I
				Research Resources Core	Phase I
		Center for Biomedical Research Excellence in Pathogen-Host Interactions	2013 -	Cellular Purification and Analysis Core	Phase I/Phase II
				Systems Biology	Phase I
				Omics and Bioinformatics Core	Phase II
	University of Mississippi	Center of Research Excellence in Natural Products Neuroscience	2006 -	Behavioral Neuroscience Core	Phase I
				Chemistry Core	Phase I
				In Vitro Pharmacology Core	Phase I
				Sourcing, Acquisition and Database Core	Phase I
				Chemistry & DMPK Core	Phase III
				Neuropharmacology Core	Phase III
		GlyCORE: Glycoscience Center of Research Excellence	2020 -	Analytical and Biophysical Research Core	Phase I
				Computational and Bioinformatics Research Core	Phase I
				Imaging Research Core	Phase I
	University of Mississippi Med Ctr	CoBRE: Center for Psychiatric Neuroscience	2002 - 2018	Facility for Behavioral Studies	Phase I/Phase II
				Cellular Neuroimaging Facility	Phase I
				Molecular Biology Core Facility	Phase I/Phase II
				Imaging Core	Phase II
				Animal Core	Phase II
				Postmortem Human Brain Collection Core	Phase II
		Cardiorenal and Metabolic Diseases Research Center	2013 -	Bioanalytical, Mass Spectroscopy, Imaging and Histology Core	Phase II
				Genomics, Animal Models and Advanced Phenotyping Core	Phase II
		Mississippi Center of Excellence in Perinatal Research	2017 -	Core B	Phase I
				Core-001	Phase II
Montana	Montana State University - Bozeman	Center for Zoonotic and Emerging Infectious Diseases	2004 - 2019	Genomics and Proteomics Core	Phase I/Phase II
				Cell Analysis Core	Phase I/Phase II/Phase III
				Biosafety Level 3 Core	Phase I/Phase II
				Animal Models	Phase II/Phase III
		Center for the Analysis of Cellular Mechanisms and Systems Biology	2008 - 2013	Mass Spectrometry	Phase I
		Center for Health Equity in Rural Montana	2014 -	Community Engagement Core	Phase I
				Montana IDeA Community Engagement Core	Phase II
				Translational Biomarkers Core	Phase II
	University of Montana	Center for Structural and Functional Neuroscience	2000 - 2010	Facility Development	Phase II
		Center for Environmental Health Sciences	2002 - 2018	Flow Cytometry Analysis/High Speed Cell Sorting	Phase II/Phase III
				Imaging and Histology Core	Phase II
				Microarray Fabrication, Hybridization, Analysis	Phase II
				Molecular Biology/Viral Vector Core	Phase II
				Inhalation and Pulmonary Physiology (IPP)	Phase III
				Molecular Histology and Fluorescent Imaging	Phase III
		Center for Biomolecular Structure and Dynamics	2011 -	BioSpectroscopy Core Research Facility	Phase II/Phase III
				Macromolecular X-ray Diffraction Core Research Facility	Phase II
				Molecular Computation Core Research Facility	Phase II/Phase III
				Mass Spectroscopy Core	Phase III
				Integrated Structural Biology Core	Phase III
		Center for Population Health Research	2020 -	Stakeholder Engagement and Intervention Support Core	Phase I
				Data and Modeling Core	Phase I
Nebraska	Creighton University	Translational Hearing Center	2021 -	Drug Discovery and Delivery Core	Phase I
				Physiology and Technology Core	Phase I
	Father Flanagan's Boys' Home	Center for Perception and Communication in Children	2014 -	Clinical Measurement	Phase I
				Technical	Phase I/Phase II
				Human Subjects Core	Phase II/Phase III
		Center for Pediatric Brain Health	2022 -	Neural Quantification & Imaging Core	Phase I
	University of Nebraska Lincoln	Nebraska Center for Viral Pathogenesis	2000 - 2015	Flow Cytometry Core	Phase I/Phase II
				Bioinformatics and Micro Array Core Facility	Phase I/Phase II
				Microscopy Core Research Facility	Phase IPhase II
				Structural Biology Core - Mass Spectometry	Phase I/Phase II
				Proteomics and Genomics Core	Phase II
		Nebraska Redox Biology Center	2002 - 2017	Metabolomics: Proteomics, Microscopy, Genomics, Cytometry	Phase I/Phase II/Phase III
				Spectroscopy	Phase I/Phase II
				Microscopy & Bioimaging	Phase II
				NMR Metabolomics Core for Redox Biology	Phase II
				Spectroscopy Bioimaging	Phase III
		Nebraska Center for the Prevention of Obesity Diseases through Dietary Molecules	2014 -	Molecular Biology, Bioinformatics and Biostatistics Core	Phase I
				Biomedical and Obesity Research Core	Phase II
		Nebraska Center for Integrated Biomolecular Communication (CIBC)	2016 -	Systems Biology Core	Phase I/Phase II
				Data Management and Analysis Core	Phase I/Phase II
		Rural Drug Addiction Research Center	2019 -	Longitudinal Networks Core	Phase I
	University of Nebraska Medical Center	Nebraska Center for Cellular Signaling	2003 - 2018	Live Cell Microscopy Core/Live-Cell Imaging Core	Phase II/Phase III
		The Molecular Biology of Neurosurgery Systems	2003 -	Mouse Genome Engineering	Phase I/Phase II/Phase III
				Histology Core	Phase I/Phase II/Phase III
				DNA Microarray Core	Phase I/Phase II
				Physiology Phenotyping Core Facility	Phase III
				Genomics Core Facility	Phase III
		Nebraska Center for Nanomedicine	2008 -	Bioimaging	Phase I/Phase II/Phase III
				Nanomaterials	Phase I/Phase II/Phase III
		Nebraska Center for Molecular Target Discovery and Development	2018 -	Mass Spectrometry Core	Phase I
				Target Validation Core	Phase I
				High-Throughput Screening and Computational Chemistry Core	Phase I
		Cognitive Neuroscience of Development and Aging (CONDA) Center	2020 -	Neuroimaging Acquisition and Analysis Core	Phase I
				Translational Imaging and Behavioral Assessment (TIBA) Core	Phase I
	University of Nebraska Omaha	Harnessing Movement Variability to Treat and Prevent Motor Related Disorder	2014 -	Machining and Prototyping Research Core (MAPRO)	Phase II
				Movement Analysis Research Core (MOVAN)	Phase II
				Nonlinear Analysis Research Core (NONAN)	Phase II
Nevada	University of Nevada Las Vegas	Personalized Medicine in Nevada CoBRE	2018 -	Genomic Acquisition and Analysis (GAA)	Phase I
				Human Genome Data Algorithms to Analytics Core (HuGe DATA)	Phase I
	University of Nevada Reno	Chloride Channel Function and Role in Cardiovascular Disease	2000 - 2010	Imaging Core	Phase I/Phase II
				Molecular & Genomics Core	Phase I
				Targeted & Transgenic Animal	Phase I/Phase II
				Molecular Biology Core	Phase II
		Smooth Muscle Plasticity: A CoBRE	2003 - 2019	Molecular Expression & Transgenics	Phase I/Phase II
				Cell Proteomics Interface Facility	Phase I/Phase II
				Dynamic Imaging Facility	Phase I/Phase II
				Protein Expression and Cell Morphology	Phase II
				Fluorescence-Activated Cell Sorting/Flow Cytometry Shared Resource Laboratory	Phase III
				Single Cell Molecular Expression	Phase III
		Cell Biology of Signaling across Membranes	2011 - 2016
		Center for Integrative Neuroscience	2012 -	Brain-Lesioned Patient Database Core	Phase I
				Magnetic Resonance Imaging Core	Phase I
				Molecular Imaging and Media Core	Phase II
				Neuroimaging Core	Phase II
				Virtual Reality and Augmented Reality Core	Phase II
				Cellular and Molecular Imaging Core	Phase III
				Computational Modeling and Analysis Core	Phase III
				Neuropharmacology Core	Phase III
				Virtual and Augmented Reality Interaction Core	Phase III
		Nevada Center of Biomedical Research Excellence in Molecular and Cellular Signal Transduction in the Cardiovascular System	2019 -	High Spatial and Temporal Resolution Imaging Core	Phase I
				Transgenic Animal Genotyping and Phenotyping Core	Phase I
New Hampshire	Dartmouth College	Center for Molecular, Cellular, and Translational Immunology	2001 - 2016	Molecular Biology Core/Immune Monitoring Laboratory	Phase I/Phase II
				Production & Breeding of Transgenic Mice	Phase I/Phase II
				Informatics Support Core	Phase II
				Dartmouse Speed Congenics Core	Phase II
		Cellular and Molecular Mechanisms of Lung Disease	2003 - 2018	Cell Biology and Imaging Core	Phase II
				Proteomics Facility Core	Phase I/Phase II
				Host-Pathogen Interaction Core	Phase III
				Live-Cell Imaging Core	Phase III
				Translational Research Core	Phase III
		Quantitative Biology Research Institute	2011 - 2016
		Center for Molecular Epidemiology	2013 -	Biorepository Core	Phase I/Phase II
		iTarget: Institute for Biomolecular Targeting	2016 -	Molecular Tools Core	Phase I/Phase II
				Visualizing Molecular Interactions Core/Molecular Interactions and Imaging Core	Phase I/Phase II
		Center for Quantitative Biology: A focus on 'omics'; from organisms to single cells	2019 -	Analytics Core	Phase I
				Single Cell Genomics Core	Phase I
	University of New Hampshire	Center of Integrated Biomedical and Bioengineering Research (CIBBR)	2017 -	Research Core	Phase I
New Mexico	The Mind Research Network	Neural Mechanism of Schizophrenia: Use of Multiple Neuroimaging Tools to Examine	2008 -	Biostatistics & Neuroinformatics (STATNI) Core	Phase I/Phase II/Phase III
				Image Analysis (IA) Core	Phase I
				Image Data Acquisition (IDA) Core	Phase I
				Multimodal Data Acquisition (MDA) Core	Phase II/Phase III
				Algorithm and Data Analysis (ADA) Core	Phase II/Phase III
	University of New Mexico	Integrative Program in CNS Pathophysiology Research	2001 - 2016
		CoBRE Center for Evolutionary and Theoretical Immunology	2003 - 2019	Cores	Phase I/Phase II
				Cell Biology Core	Phase III
				Controlled Environment Core	Phase III
				Molecular Biology Core	Phase III
	University of New Mexico Health Scis Ctr	University of New Mexico (UNM) Center for Brain Recovery and Repair	2015 -	Clinical Recovery and Repair Core (CRRC)	Phase I
				Pre-Clinical Recovery and Repair Core (PRRC)	Phase I
				Human Subjects Clinical Core	Phase II
				Preclinical Core	Phase II
		Autophagy; Inflammation and Metabolism (AIM) in Disease Center	2017 -	Autophagy Scientific Core	Phase I
				Inflammation and Metabolism Core	Phase I
		University of New Mexico Center for Metals in Biology and Medicine	2020 -	Integrative Molecular Analysis Core	Phase I
North Dakota	North Dakota State University	New Strategies for Targeting Protease in Disease	2001 - 2017	Synthesis	Phase I
				Biopharmacology
				Target & Deliver
				Core--Proteinase Antagonists	Phase I
				Core Biology and Synthesis Facilities	Phase II
				Core Biology	Phase III
				Core Synthesis	Phase III
		Center for Visual Neuroscience	2004 - 2021	Laboratory Core (High-Density EEG and Driving Simulator)	Phase I
				Core Labs (EEG, Driving Simulation, VR, Eye Tracking, HDR, Optoelectronic)	Phase II
				Driving Simulator Core	Phase III
				High-Density EEG/Neurostimulation	Phase III
				Technical Services Core	Phase III
		Center for Diagnostic and Therapeutic Strategies in Pancreatic Cancer	2016 -	Animal Core Facility	Phase I/Phase II
				Biostatistics and Bioinformatics Core Facility	Phase II
	Sanford Research North	Center for Biobehavioral Mechanisms of Eating Behavior	2021 -	Biomedical Statistics Core	Phase I
				Human Subject Core	Phase I
				Research Assessment Services Core	Phase I
	University of North Dakota	Pathophysiology of Neurodegenerative Diseases	2002 - 2017	Augmentation of Imaging Core Facility	Phase I/Phase II
				Mass Spectrometry Core Facility	Phase I/Phase II/Phase III
				Imagining & Image Analysis Core	Phase III
		Center for Biomedical Research Excellence; Epigenomics of Development and Disease	2013 -	Genomics Core	Phase II
		Center for Excellence In-Host Pathogen Interactions	2016 -	Flow Cytometry	Phase I/Phase II
				Histology	Phase I/Phase II
				Computational Data Analysis Core	Phase II
				Imaging Core	Phase II
		Indigenous Trauma & Resilience Research Center	2021 -	Community Engagement O Core	Phase I
				Human Subject Core	Phase I
Oklahoma	Laureate Institute for Brain Research	The Center for Neuroscience-based Mental Health Assessment and Prediction (NEUROMAP)	2017 -	Research Core	Phase I
	Oklahoma Medical Research Foundation	Mentoring Immunology in Oklahoma--A Biomedical Program	2000 - 2015	Signal Transduction Core Facility	Phase I/Phase II
				Imaging Core Facility	Phase I/Phase II
				Peptide Synthesis Core Facility	Phase I/Phase II
				Microinjection Core Facility	Phase I/Phase II
				Microarray Core Facility	Phase I/Phase II
				Clinical Core	Phase III
				Human mAb Core	Phase III
				Immunophenotyping Core	Phase III
				Serum Analyte and Biomarker Core	Phase III
		Post-Translational Modifications in Host Defense/Vascular Biology	2003 - 2021	In Vitro Microscopy Core	Phase I/Phase II
				Intravital Microscope Core Facility	Phase I/Phase II
				MRI Imaging in Vivo	Phase I/Phase II
				Glycoconjugate Analysis Core	Phase I
				Flow Cytometry and Cell Sorting	Phase II
				Small Animal Imaging	Phase II
				Microscopy Core	Phase II/Phase III
				Phenotyping Core	Phase III
		Molecular Mechanisms and Genetics of Autoimmunity	2004 - 2019	Data Analysis Core	Phase I/Phase II
				Nucleic Acid Analysis Core	Phase I/Phase II
				Genomics Core	Phase III
				Quantitative Analysis Core	Phase III
		Expanding Excellence in Developmental Biology in Oklahoma	2013 -	Bioinformatics and Pathways Core	Phase I/Phase II
				Imaging Core	Phase I/Phase II
				Flow Cytometry Core	Phase I
		Center for Cellular Metabolism Research in Oklahoma	2021 -	Metabolic Phenotyping Core	Phase I
				Flow Cytometry Core	Phase I
	Oklahoma State University Stillwater	Oklahoma Center for Respiratory and Infectious Diseases	2013 -	Animal Model Core	Phase I/Phase II
				Immunopathology Core	Phase I/Phase II
				Molecular Biology Core	Phase I/Phase II
	OSU Center for Health Sciences	CIRCA; the Center for Integrative Research on Childhood Adversity	2016 -	Methods Core	Phase I
				Biological Systems Core	Phase II
	University of Oklahoma Hlth Sciences Ctr	Functional Genomic/Proteomics of Bacterial Host Interact	2000 - 2010	Functional Genomics Core	Phase I/Phase II
				Informatics Core/Bioinformatics Core	Phase I/Phase II
				Proteomics Core	Phase II
		Mentoring Vision Research In Oklahoma	2002 -2012	Microarray Core Facility	Phase I
				Microinjection Core Facility: Stem Cells	Phase I
				Animal Core	Phase I/Phase II
				Molecular Biology Core	Phase I/Phase II
				Proteomics/Bioinformatics Core	Phase I/Phase II
				Image Acquisition & Production Core	Phase I/Phase II
				Functional Genomics	Phase I/Phase II
		Biofilm Formation and Metabolism on Dental Surfaces	2003 - 2008
		Mentoring Diabetes Research in Oklahoma	2007 - 2022	Biostatistics Core	Phase I/Phase II
				Diabetic Animal Core	Phase I/Phase II/Phase III
				Histology Core	Phase I/Phase II
				Diabetic Human Sample Repository Core	Phase III
				Histology, Microscopy and Image Analysis Core	Phase III
		Mentoring Translational Cancer Research in Oklahoma	2012 -	Biospecimen Module	Phase I/Phase II
				Histology - lmmunohistochemistry Module	Phase I/Phase II
				Small Animal Imaging Module	Phase I/Phase II
		Cellular and Molecular Geroscience CoBRE	2019 -	Animal Model Development and Behavioral Assessment (AMD-BA) Core	Phase I
				Molecular Analysis Cellular Imaging (MACI) Core	Phase I
		Oklahoma Center for Microbial Pathogenesis and Immunity	2020 -	Microbiome and Transcriptomics Core (MTC)	Phase I
	University of Oklahoma Norman	Oklahoma Center of Biomedical Research Excellence (CoBRE) in Structural Biology	2012 -	Macromolecular X-ray Facility	Phase I/Phase II
				Protein Production Core Facility	Phase I/Phase II/Phase III
				Biomolecular Structure Core	Phase III
		Oklahoma Center of Medical Imaging for Translational Cancer Research	2021 -	Clinical Imaging and Data Resources Core	Phase I
				Medical Imaging Technology Development Core	Phase I
Puerto Rico	University of Puerto Rico Med Sciences	Center for Molecular; Developmental and Behavioral Neuroscience	2000 - 2005	Instrumentation Core	Phase I
		Center for Neuroplasticity at the University of Puerto Rico	2013 -	Neuroimaging and Electrophysiology Facility (NIEF)	Phase I/Phase II
	University of Puerto Rico Mayaguez	Center for Research in Protein Structure, Function and D	2001 - 2006	Instrumentation Core	Phase I
Rhode Island	Brown University	Center for Genetics and Genomics/Center for Cancer Signaling Networks	2000 - 2016	Genomics & Bioinformatics Core/Genomics Core	Phase I/Phase II
				Microscopy and Bioimaging Core	Phase I/Phase II
				Mouse Transgenic & Knockout Core	Phase I/Phase II
		CoBRE Center for Central Nervous System Function	2013 -	Design and Analysis Core	Phase I/Phase II
				Behavior and Neuroimaging Core	Phase II
		CoBRE: Center for Computational Biology of Human Disease	2016 -	BioMedical Big Data Core	Phase I/Phase II
		Center for Addiction and Disease Risk Exacerbation	2019 -	Clinical Laboratory Core	Phase I
	Butler Hospital (Providence, Ri)	CoBRE Center for Neuromodulation (CCN)	2019 -	Design and Analysis Core	Phase I
				Neuroimaging and Neuromodulation Core	Phase I
	Emma Pendleton Bradley Hospital	CoBRE Center for Sleep and Circadian Rhythms in Child and Adolescent Mental Health	2021 -	Pediatric Biopsychology Core	Phase I
				Sleep and Circadian Methods (SCM) Core	Phase I
	Miriam Hospital	CoBRE Center for Antimicrobial Resistance and Therapeutic Discovery	2018 -	Animal Model Core	Phase I
				Biorepository Core	Phase I
		CoBRE for Stress, Trauma and Resilience (STAR)	2021 -	Technology, Assessment, Data, and Analysis Core	Phase I
				Vulnerable Populations Core	Phase I
	Ocean State Research Institute, Inc.	Endothelial Injury and Repair: CardioPulmonary Vascular Biology CoBRE	2013 -	Cell Isolation & Organ Function	Phase I/Phase II
	Rhode Island Hospital	CoBRE Center for Cancer Research Development	2002 - 2020	Proteomics: Protein Bioinformatics, Human Genome, DNA	Phase I/Phase II
				Molecular Pathology, Transgenic Rat, Animal Model of Cancer	Phase I/Phase II
		CoBRE for Skeletal Health and Repair	2007 - 2022	Bioengineering Core	Phase I/Phase III
				Imaging & Molecular Biology	Phase I/Phase II
				Imaging, Molecular Biology & Nanomaterial	Phase III
		Stem Cell Biology: New Directions in Clinical and Basic Research	2009 -	Flow Cytometry Core	Phase I/Phase II
				Molecular Core	Phase I
		CoBRE Center on Opioids and Overdose	2018 -	Data and Research Methods	Phase I
				Translational and Transformative Research	Phase I
				Special Populations	Phase I
		Rhode Island Hospital Injury Control Center for Biomedical Research Excellence (CoBRE)	2021 -	Injury Control Digital Innovation Core	Phase I
	Roger Williams Hospital	New Approaches to Tissue Repair	2003 - 2013	Brown University Consortium - Phenotyping Core	Phase I
				Cell Sorter/Flow Cytometry Core Facility	Phase I/Phase II
				New Stem Cell Biology: Cell Phenotyping Core	Phase I
				Immunohistochemistry and Imaging Core	Phase II
	University of Rhode Island	Immune-Based Interventions Against Infectious Diseases	2013 - 2018	Luminex High-Throughput Analysis Core	Phase I
				Cell Analysis and Sorting	Phase I
				Statistics and Data Management	Phase I
	Women and Infants Hospital-Rhode Island	CoBRE for Perinatal Biology	2003 - 2020	Molecular Biology & Histology Core	Phase I/Phase II
				Research Core	Phase III
		CoBRE for Reproductive Health	2017 -	Biostatistics and Data Management Core	Phase I
				Clinical and Translational Core	Phase I
South Carolina	Clemson University	Center of Biomaterials for Tissue Regeneration (CBTR)	2009 -	Materials Synthesis, Characterization and Testing Core	Phase I
				Histology and Imaging Core	Phase I
				MUSC Stem Cell Core	Phase I
				Bioengineering and Bioimaging Core	Phase II
				Cell, Tissue, and Molecular Analysis	Phase II
				Biomaterials Engineering and Testing core (BET)	Phase III
				Transnational Research Imaging Core (TRI)	Phase III
		CoBRE:Eukaryotic Pathogens Innovation Center (EPIC)	2016 -	Clemson Light Imaging Facility (CLIF)	Phase I/Phase II
				Clemson University Genomics Institute (CUGI)	Phase I
				Clemson University Genomics and Bioinformatics Facility (CUGBF)	Phase II
		SC CoBRE for Translational Research Improving Musculoskeletal Health (SC-TRIMH)	2018 -	Advanced Fabrication and Testing Core	Phase I
				Multi-scale Computational Modeling Core	Phase I
				Pre-clinical Assessment Core	Phase I
		CoBRE in Human Genetics	2021 -	Research Core	Phase I
	Medical University of South Carolina	SC CoBRE for Developmentally Based Cardiovascular Diseases	2001 - 2017	DNA Microarray and Proteomics Core	Phase I
				Morphology Core	Phase I
				Transgenic Mouse Core	Phase I
				Morphology, Imaging and Instrumentation	Phase II/Phase III
				Proteogenomics	Phase II
				Gene Function Core	Phase II/Phase III
				Proteogenomics and Bioinformatics	Phase III
		CoBRE in Lipidomics and Pathobiology	2002 - 2017	Animal Pathobiology Core	Phase I/Phase II/Phase III
				Lipidomics Core	Phase I/Phase II/Phase III
				Protein Science Core	Phase I/Phase II
				Protein Science Translation Core	Phase III
		South Carolina CoBRE for Oral Health Research	2002 - 2017	Biostatistics Core	Phase I/Phase II
				Clinical Resources	Phase I/Phase II
				Clinical (C-COHR)	Phase III
				Laboratory (L-COHR)	Phase III
		South Carolina CoBRE in Oxidants; Redox Balance and Stress Signaling	2011 -	Analytic Core	Phase II/Phase III
				Bioenergetics Core	Phase II
				Cell & Molecular Imaging Core	Phase II/Phase III
				Proteomics Core	Phase II/Phase III
		South Carolina Research Center for Recovery from Stroke	2014 -	Brain Stimulation Core	Phase I/Phase II
				Clinical and Translational Tools and Resources Core	Phase I/Phase II
				Neuroimaging Core	Phase I/Phase II
				Quantitative Behavioral Assessment and Rehabilitation Core	Phase I
		CoBRE in Digestive & Liver Disease	2020 -	Advanced Imaging Core	Phase I
				Animal Models of Digestive Disease Core	Phase I
				Cell Models Core	Phase I
	University of South Carolina at Columbia	Center for Colon Cancer Research	2002 - 2018	Biometry Core Facility	Phase I/Phase II/Phase III
				Histology/Imaging Core Facility	Phase I/Phase II
				Mouse Core Facility/Mouse Experimental Core	Phase I/Phase II/Phase III
				Pathology Core Facility	Phase I/Phase II
				Tissue Biorepository	Phase II/Phase III
				Biotechnology Core	Phase III
		Center for Dietary Supplements and Inflammation	2012 -	Flow Cytometry and Cell Sorting Core	Phase I
				Immune Monitoring Core	Phase I
				Microscopy and Imaging Core	Phase I
				Bioanalytical Core	Phase II
				Flow Cytometry, Microscopy, and Imaging Core	Phase II
		Center for Targeted Therapeutics	2014 -	Functional Genomics	Phase I/Phase II
				Microscopy and Flow Cytometry	Phase I/Phase II
				Synthetic Chemistry	Phase I
				Drug Design and Synthesis Core	Phase II
		Research Center for Child Well-Being	2020 -	Clinical Trials Logistics Core	Phase I
				Statistical and Data Management Core	Phase I
South Dakota	Sanford Research/USD	Mechanisms of cardiovascular remodeling	2002 - 2013	Cell Culture Core	Phase I/Phase II
				Cell Imaging Core	Phase I/Phase II
				Molecular Biology Core	Phase I/Phase II
				Physiology Testing Core	Phase I/Phase II
		Center for Cancer Biology Research	2011 - 2021	Flow Cytometry Core	Phase II
				Molecular Pathology Core	Phase II
		Center for Pediatric Research	2013 -	Molecular Genetics	Phase I
				Protein Biochemistry	Phase I
				Yeast 2 Hybrid	Phase I
				Biochemistry Core	Phase II
				Functional Genomics and Bioinformatics Core	Phase II
				Imaging Core	Phase II
		Transdisciplinary Approaches to American Indian and Rural Population Health Research	2017 -	The Collection Methods, Management and Analysis of Data (COMMAND) Core	Phase I
				Research Ethics and Dissemination (READ) Core	Phase I
	South Dakota State University	BioSystems Networks and Translational Research - Insights into Inflammation (BioSNTR-II)	2021 -	CRISPR-Image Core	Phase I
				Transcriptome & Networks Analysis Core	Phase I
	University of South Dakota	Neural Mechanisms of Adaptive Behavior	2000 - 2010	Biological Imaging Core Facility	Phase II
Vermont	University of Vermont & St Agric College	Translational Research: Lung Biology and Disease	2000 - 2015	Transgenic Animal Program: Mouse Genomic DNA Bac Library	Phase I/Phase II
				Biomedical Engineering Core: Pulmonary Vascular & Respiratory Syst	Phase I/Phase II
		Center for Neuroscience Excellence	2001 - 2016	Imaging & Physiology Core	Phase I/Phase II
				Cellular & Molecular	Phase I/Phase II
		Vermont Immunobiology/Infectious Diseases Center	2006 - 2021	Proteomics Analysis	Phase I/Phase II
				Microarray & Bioinformatic Analysis Core	Phase I/Phase II
				Genome Technologies and Bioinformatics	Phase III
				Mass Spectometry and Proteomics	Phase III
		Vermont Center on Behavior and Health	2013 -	Collaboration, Dissemination, and Education	Phase I/Phase II
		Translational Research to Prevent and Control Global Infectious Diseases (Translational Global Infectious Diseases Research Center; TGIR).	2018 -	Mathematical and Computational Predictive Modeling Core	Phase I
				The Human and Population Research Core	Phase I
		Vermont Center for Cardiovascular and Brain Health	2020 -	Study Design and Molecular Epidemiology Core	Phase I
				Customized Physiology and Imaging Core	Phase I
West Virginia	Marshall University	Transcription Factors in Cancer	2004 - 2009	Genomics Core	Phase I
				Imaging Core	Phase I
		Appalachian Center for Cellular transport in Obesity Related Disorders (ACCORD)	2018 -	Genomics and Bioinformatics Core	Phase I
				Imaging Core	Phase I
	West Virginia University	CoBRE in Sensory Neuroscience	2000 -2015	Advanced Imaging Core	Phase III
				Genomics Core	Phase III
				Tissue Processing & Analysis Core	Phase III
				Transgenic Animal Core	Phase III
		CoBRE for Signal Transduction and Cancer	2001 - 2016	Flow Cytometry Core Facility	Phase I/Phase II/Phase III
				Mass Spectrometry & Proteomic Core	Phase I/Phase II
				Bioinformatics and Biostatistics Core Facility	Phase II
		West Virginia Stroke CoBRE	2014 -	Biostatistics Core	Phase I
				Experimental Stroke Core	Phase I
		Tumor Microenvironment (TME) CoBRE	2018 -	Animal Models & Imaging Facility (AMIF)	Phase I
				Patient-Derived Xenograft Core Facility (PDXCF)	Phase I
				Flow Cytometry and Single Cell Core Facility (FCSCCF)	Phase I
		Visual Sciences Center of Biomedical Research Excellence	2022 -	Visual Function & Morphology Core	Phase I
Wyoming	University of Wyoming	Biology of Spatiotemporal Nitric Oxide Gradients	2000 - 2005	Macromolecular Core	Phase I
				Microscopy Resourse	Phase I
		Cellular Responses to Stressors of Cardiovascular Health	2000 - 2016
		Wyoming Sensory Biology CoBRE	2017 -	Integrated Microscopy Core	Phase I/Phase II
